# A general substitution matrix for structural phylogenetics

**DOI:** 10.1101/2024.09.19.613819

**Authors:** Sriram G Garg, Georg KA Hochberg

## Abstract

Sequence-based maximum likelihood (ML) phylogenetics is a widely used method for inferring evolutionary relationships, which has illuminated the evolutionary histories of proteins and the organisms that harbour them. But modern implementations with sophisticated models of sequence evolution struggle to resolve deep evolutionary relationships, which can be obscured by excessive sequence divergence and substitution saturation. Structural phylogenetics has emerged as a promising alternative, because protein structure evolves much more slowly than protein sequences. Recent developments protein structure prediction using AI have made it possible to predict protein structures for entire protein families, and then to translate these structures into a sequence representation - the 3Di structural alphabet - that can in theory be directly fed into existing sequence based phylogenetic software. To unlock the full potential of this idea, however, requires the inference of a general substitution matrix for structural phylogenetics, which has so far been missing. Here we infer this matrix from large datasets of protein structures and show that it results in a better fit to empirical datasets that previous approaches. We then use this matrix to re-visit the question of the root of the tree of life. Using structural phylogenies of universal paralogs, we provide the first unambiguous evidence for a root between and archaea and bacteria. Finally, we discuss some practical and conceptual limitations of structural phylogenetics. Our 3Di substitution matrix provides a starting point for revisiting many deep phylogenetic problems that have so far been extremely difficult to solve.
