## Supplementary material for "A general substitution matrix for structural phylogenetics": Q-Matrix from AlphaFold predictions

0.206045
0.099742 5.400736
1.457346 0.436088 0.128820
0.080698 0.720726 2.116457 0.254751
6.112871 0.628550 0.785210 0.438587 3.269893
6.315523 0.126222 0.005220 0.400088 0.000100 2.247661
0.502964 6.966101 0.053012 0.772862 0.041468 0.131136 0.211629
1.053123 4.588735 4.956251 1.517048 0.099350 0.264919 0.822337 6.003063
0.015142 0.047967 0.004065 0.042708 0.000100 0.012162 0.003143 0.107788 0.039183
0.022323 0.245392 0.887613 0.023929 3.341014 7.242103 0.000100 0.010369 0.019796 0.000100
0.061828 2.101791 0.000100 0.038302 0.000100 0.018519 1.060336 0.000100 0.000100 0.008930 0.000100
0.000615 0.004749 0.000100 0.035820 0.000100 0.000100 0.000100 0.483191 0.040695 10.253329 2.766935 0.022626
6.309383 0.121769 0.078908 0.628010 0.007888 5.346546 0.786018 0.359712 0.340878 0.018811 0.046545 1.261582 0.272626
0.315525 1.031825 1.705683 2.597926 1.657803 1.217182 0.023281 0.157070 0.430942 0.019856 0.613644 0.001549 0.000100 0.276664
0.012345 5.992759 8.823413 0.024534 1.923030 0.349607 0.002102 0.012076 0.000100 0.000100 0.574042 0.000100 0.000100 0.007107 0.449860
0.112710 0.816173 0.018331 0.164966 0.004373 0.039618 0.058434 7.546948 0.254380 9.035512 0.000100 0.003265 2.120022 0.134079 0.059112 0.006286
0.393212 0.000100 0.007109 0.099923 0.002882 0.042536 0.026840 0.074493 0.037627 0.013724 0.005050 8.642995 0.004241 7.119415 0.030238 0.003855 0.028735
1.243085 0.695155 0.308668 0.850697 0.000100 0.140824 1.623621 0.870587 8.785918 0.014752 0.000100 0.000100 0.295570 7.288365 0.014823 0.000100 0.309913 1.376590
0.019982 0.530197 1.622344 0.115724 2.691451 0.767944 0.000100 0.004101 0.020893 0.000100 1.458258 0.000100 0.000100 0.017032 1.828515 1.431409 0.008965 0.000100 0.277948
0.033931 0.029677 0.022718 0.217063 0.024418 0.042391 0.009530 0.030112 0.027921 0.035267 0.054280 0.015301 0.006238 0.022522 0.106582 0.054584 0.025223 0.029034 0.008336 0.204872
