## Supplementary material for "A general substitution matrix for structural phylogenetics": Q-Matrix from ProtT5 LLM predictions

0.231961
0.146826 5.090886
1.388719 0.532458 0.190308
0.110858 0.716943 2.125318 0.313970
6.388705 0.813365 0.828167 0.478477 3.327515
5.951036 0.080207 0.006321 0.335158 0.002561 2.778985
0.607573 6.904352 0.085029 0.875117 0.058443 0.193906 0.214237
1.113791 4.583128 5.234948 1.489843 0.125244 0.337944 0.822784 5.979297
0.009901 0.163928 0.009731 0.095737 0.000100 0.040187 0.001333 0.527276 0.038698
0.185462 0.241867 1.179789 0.053042 3.847074 7.247152 0.000100 0.015759 0.036690 0.000100
0.132103 2.588205 0.000100 0.118692 0.000100 0.080207 1.244845 0.018311 0.000100 0.012998 0.000100
0.000100 0.042084 0.000100 0.112098 0.000100 0.000100 0.004575 0.599114 0.044284 10.092991 3.275657 0.019718
6.179672 0.150465 0.069198 0.539983 0.009550 5.264532 0.769307 0.361928 0.414869 0.026380 0.092123 1.427081 0.417866
0.279075 1.258665 1.808066 1.860684 1.165969 1.082343 0.020568 0.179115 0.504681 0.015790 0.525574 0.009107 0.000100 0.186118
0.027139 6.152354 8.958557 0.063226 2.297381 0.389469 0.000326 0.086986 0.060145 0.000327 0.894820 0.000100 0.000100 0.006553 0.392745
0.113570 1.079416 0.029239 0.233041 0.001100 0.104413 0.076617 7.329984 0.338976 9.020506 0.000100 0.011688 2.219036 0.145406 0.087298 0.005651
0.769457 0.000100 0.017725 0.183073 0.001436 0.208658 0.035521 0.091606 0.049878 0.014484 0.000100 8.451390 0.000100 6.954269 0.043893 0.001126 0.034279
1.254860 0.794688 0.454326 0.673482 0.000100 0.227978 1.482768 0.873264 8.508743 0.024688 0.001574 0.000100 0.360825 7.563736 0.020832 0.003544 0.346383 1.696874
0.002510 0.412164 1.486427 0.162290 2.587540 0.648155 0.000100 0.001325 0.039870 0.000100 1.447960 0.000100 0.000100 0.000100 1.243411 1.340558 0.002979 0.002943 0.277948
0.021206 0.020366 0.016410 0.256866 0.024776 0.029869 0.005103 0.022589 0.019469 0.030696 0.037815 0.013012 0.005616 0.015834 0.120296 0.040434 0.017760 0.025094 0.003983 0.272807
